# An oomycete effector co-opts a host RabGAP protein to remodel pathogen interface and subvert defense-related secretion

**DOI:** 10.1101/2024.01.11.575225

**Authors:** Enoch Lok Him Yuen, Yasin Tumtas, Lok I Chan, Tarhan Ibrahim, Edouard Evangelisti, Frej Tulin, Jan Skłenar, Frank Menke, Sophien Kamoun, Doryen Bubeck, Sebastian Schornack, Tolga O. Bozkurt

## Abstract

Pathogens have evolved sophisticated mechanisms to manipulate host cell membrane dynamics, a crucial adaptation to survive in hostile environments shaped by innate immune responses. Plant-derived membrane interfaces, engulfing invasive hyphal projections of fungal and oomycete pathogens, are prominent junctures dictating infection outcomes. Understanding how pathogens transform these host-pathogen interfaces to their advantage remains a key biological question. Here, we identified a conserved effector, secreted by plant pathogenic oomycetes, that co-opts a host Rab GTPase-activating protein (RabGAP), TBC1D15L, to remodel the host-pathogen interface. The effector, PiE354, hijacks TBC1D15L as a susceptibility factor to usurp its GAP activity on Rab8a—a key Rab GTPase crucial for defense-related secretion. By hijacking TBC1D15L, PiE354 purges Rab8a from the plasma membrane, diverting Rab8a-mediated immune trafficking away from the pathogen interface. This mechanism signifies an uncanny evolutionary adaptation of a pathogen effector in co-opting a host regulatory component to subvert defense-related secretion, thereby providing unprecedented mechanistic insights into the reprogramming of host membrane dynamics by pathogens.
