## Supplementary tables S1 to S8 for "An oomycete effector co-opts a host RabGAP protein to remodel pathogen interface and subvert defense-related secretion": Table S1. Protein and DNA sequences of effectors.xlsx

### Sheet: Sheet1
Effector	Identifier	Protein Sequence	DNA Sequence
TIKI	PLTG_0964243	MRLTHIFTFAAVALVSSGVSVSATSDSQHNQLLPHAIKSATQEKMRFLRSHKTEEERTFNTNNYPFLMTEAAANEMTKRVDEVFSGKLQEITRGKDILTRWKNEGLTLSQIKSLLKEAGKWHSTSEREVYKLLKNGP	ATGCGCCTGACCCATATCTTCACCTTTGCGGCGGTTGCTCTTGTTTCAAGCGGCGTCTCAGTCTCAGCTACATCGGATTCTCAGCACAATCAGCTCCTCCCGCACGCGATCAAGAGTGCTACCCAAGAGAAGATGAGATTCCTAAGAAGCCACAAAACAGAAGAGGAGAGGACCTTCAATACCAACAACTACCCCTTCCTGATGACTGAAGCGGCGGCTAATGAAATGACGAAACGGGTAGATGAAGTGTTCTCTGGGAAGCTCCAGGAAATTACCAGGGGTAAAGATATTCTGACGCGTTGGAAGAATGAGGGATTAACGCTTTCCCAAATTAAGTCTTTGTTGAAAGAAGCCGGTAAGTGGCACAGTACAAGTGAGCGCGAGGTCTACAAACTGCTT…
PiE354	PITG_04354	MRLSPIHLVVAATIVATGCAASAATDSDGPQLSPETSPDAVVLADTIPQKSARLLRSRDAQEEERVHPLLMHEGVAVAIAKSVSADLDSRLMAKVSQIDNGKEILKQWRDKGLTIAKLKPLLKNTKKWKATPERAVYNLLKKERFS*	ATGCGTCTGAGTCCCATTCACCTTGTGGTCGCAGCTACGATCGTTGCTACTGGCTGCGCTGCCTCTGCTGCCACGGATTCGGACGGTCCTCAGCTTTCACCCGAGACCTCGCCGGATGCCGTGGTGTTGGCTGATACTATCCCCCAAAAGAGCGCGAGATTGCTGAGATCTCGCGATGCTCAAGAGGAGGAGCGAGTACACCCTTTGTTGATGCATGAAGGTGTTGCGGTCGCGATAGCAAAAAGTGTTAGTGCTGACTTGGACTCGAGGCTTATGGCAAAGGTTAGCCAAATCGACAACGGCAAGGAAATATTGAAGCAGTGGAGAGATAAGGGTCTAACGATTGCCAAACTCAAACCCTTACTGAAGAATACCAAGAAATGGAAAGCTACCCCTGAA…
PiE355	PITG_04355	MRLSPIFIGVAAAITASSCAVSTSTLTQHFSAGLPASVQPVDTAIQKSARFLRSPETEEEERGRYDFPFLVSEGAAREMAKRISDNLDSTLMSRLSAISNGKTILNRWRNEGLSLAEVKPLLKEAGKWGDTSERAVYKLLKSEGLS*	ATGCGTCTGAGCCCCATCTTTATTGGCGTCGCCGCTGCGATCACTGCTAGTAGTTGCGCTGTCTCTACTAGCACGTTGACTCAACACTTTTCCGCGGGCCTCCCAGCTTCGGTACAGCCAGTTGATACAGCCATCCAAAAGAGTGCGAGGTTCCTGAGAAGTCCTGAAACTGAAGAAGAGGAGAGGGGTAGATACGACTTTCCTTTCCTGGTGTCTGAAGGTGCAGCCAGAGAGATGGCCAAACGAATTTCTGACAACCTGGACTCCACCCTGATGAGCAGACTTAGCGCAATCTCTAACGGTAAAACCATTTTGAATCGATGGAGAAATGAAGGTCTCTCTCTTGCCGAGGTTAAGCCTCTTCTGAAGGAAGCTGGTAAATGGGGCGATACCTCCGAA…
