## Supplementary tables S1 to S8 for "An oomycete effector co-opts a host RabGAP protein to remodel pathogen interface and subvert defense-related secretion": Table S5. Primers and synthetic fragments used.xlsx

### Sheet: Sheet1
Table S4. Primers and synthetic fragments used
Primer	Sequence
TBC1D15L_F	CTGGATCTGGAGAATTTGATCACGAAATAGACCTCCACG
TBC1D15L_R	TAGCATGGCCGCGGGATTTACAATACATCATCATCGTCC
TBC1D15L-GAPmut_R	CATCTTTTTCAATAAGACCCTTTCTTTCTC
TBC-RBDF_R	TAGCATGGCCGCGGGATTTACTCCAAGGAAGAGAGAGTTC
TBC1D15L-TBCDF_F	CTGGATCTGGAGAATTTGATCTTCCGGGGGCTGTTTCTG
TBC1D15L_RTPCR_F	GTCATTAGTGTGGGGAAAACC
TBC1D15L_RTPCR_R	GTCACGCAAACACTTCACATTA
GAPDH_RTPCR_F	ATGGCTTCTCATGCAGCTTT
GAPDH_RTPCR_R	ATCCTGTGGTCTTGGGAGTG
Synthetic Fragment	Sequence
TBC1D15L-GAPmut_synfrag	CAAAATTTCGAGAAAGAAAGGGTCTTATTGAAAAAGATGTGGTCGCTACTGATAGGTCGATTCCATTCTATGAAGGGGATGATAATTCTAATGTGAAGTGTTTGCGTGACATACTGCTCACTTACTCTTTCTACAACTTTGACCTGGGCTACTGCGCTGGTATGAGTGATTTTCTTTCACCAATATTGTGTGTGATGGAAGATGAACCAGAATCATTTTGGTGCTTTGTGGCATTGATGGAGCGGCTTGGACCAAATTTTAACCGTGACCAGAACGGAGTGCATTCTCAGCTTTTTGCATTGTCAAAGTTGGTGGAGTTATTGGACAACCCTTTGCATGATTACTTCAAACAGAAGGACTGCTTGAATTATTTCTTTTGCTTTCGCTGGGTTCTTATAC…
TBC1D15L-7M_synfrag	CTGGATCTGGAGAATTTGATCACGAAATAGACCTCCACGATCTTTCCGACGACGCCGATTACGCTGCTTCTATGCATCAAGGTTCGATGAGCATGACTATGAGCAGTAGCAGTAAACCGAGTTCATCCAGGGAACAAGTTGGTGTTGAAATAGTGTATTTGAAAGATAATGTGGCAATACACCCGACTCAACATGGATGGGAGAGGATCAGAGGTCGGCTGAAGCTGATCAAGCAAGGAAGTTCTCTGTTAATGACTTGGATTCCATATAAAGGGCAAAGCTCAAGTGCAAGGCTGTCTGAAAAAGATAAGAGTGCCTATACAATAAGAGCAGTGCCTTTCTCGGATATTAGGTCAATCGCTAGACACACTCCTACAGCGGGTTGGGCGTATGCTATTA…
TIKI_synfrag	ATGGACTACAAGGACGACGATGACAAATCGGATTCTCAGCACAATCAGCTCCTCCCGCACGCGATCAAGAGTGCTACCCAAGAGAAGATGAGATTCCTAAGAAGCCACAAAACAGAAGAGGAGAGGACCTTCAATACCAACAACTACCCCTTCCTGATGACTGAAGCGGCGGCTAATGAAATGACGAAACGGGTAGATGAAGTGTTCTCTGGGAAGCTCCAGGAAATTACCAGGGGTAAAGATATTCTGACGCGTTGGAAGAATGAGGGATTAACGCTTTCCCAAATTAAGTCTTTGTTGAAAGAAGCCGGTAAGTGGCACAGTACAAGTGAGCGCGAGGTCTACAAACTGCTTAAGAACGGTCCATAA
PiE354_synfrag	GGATCTGCTGGATCTGCTGCTGGATCTGGAGAATTTGATGTTCATCCTCTTCTTATGCATGAAGGTGTTGCTGTTGCTATTGCTAAGTCTGTTTCTGCTGATCTTGATTCTAGACTTATGGCTAAGGTTTCTCAAATTGATAATGGTAAGGAAATTCTTAAGCAATGGAGAGATAAGGGTCTTACTATTGCTAAGCTTAAGCCTTTGCTTAAGAATACTAAGAAGTGGAAGGCTACTCCTGAAAGAGCTGTTTATAATCTTCTCAAGAAGGAAAGATTTTCTTAGATCCCGCGGCCATGCTAGAGTCCGCAAAAATCACCAGT
PiE355_synfrag	GGATCTGCTGGATCTGCTGCTGGATCTGGAGAATTTGATGGTAGATATGATTTTCCTTTTCTTGTTTCTGAAGGTGCTGCTAGAGAAATGGCTAAGAGAATTTCTGATAATCTTGATTCTACTCTTATGTCTAGACTTTCTGCTATTTCTAATGGTAAGACTATTCTTAATAGATGGAGAAATGAGGGCCTTTCTCTTGCTGAAGTTAAGCCTCTTCTTAAGGAAGCTGGTAAGTGGGGTGATACTTCTGAAAGAGCTGTTTATAAGCTTCTTAAGTCTGAGGGTCTTTCTTAGATCCCGCGGCCATGCTAGAGTCCGCAAAAATCACCAGT
PiE354-6A_synfrag	GGATGCGCTGGATCTGCTGCTGGATCTGGAGAATTTGATGTTCATCCTGCTCTTGCGCATGCAGGTGTTGCTGTTGCTATTGCTAAGTCTGTTTCTGCTGCTCTTGATTCTAGACTTATGGCTAAGGTTTCTCAAATTGATAATGGTAAGGAAATTCTTAAGCAATGGGCAGATAAGGGTCTTACTATTGCTAAGCTTAAGCCTTTGCTTAAGAATACTAAGAAGTGGAAGGCTACTCCTGAAAGAGCTGTTTATAATCTTCTCAAGAAGGAAAGATTTGCTTAGATCCCGCGGCCATGCTAGAGTCCGCAAAAATCACCGCT
TBC1D15L-silencing_synfrag	ACCAGGTCTCAGGAGTTGCGTGATATACTGCTGACTTACTCATTCTACAACTTTGATTTGGGTTACTGTCAGGGTATGAGTGATCTCCTTTCACCAATATTATATGTCATGGAAGATGAATCAGAATCATTTTGGTGCTTTGTGGCATTGATGGAACGACTGGGGCCGAACTTCAACCGTGACCAAAATGGAATGCACTCTCAGCTTTTTGCATTATCAAAGTTGGTGGAATTGGAGTTTGAATTTGAGAAAACAATGCGCAATTCTGAGAAGATATCGCAGTAAAATAATAGGAGAAGAGATGGATTTCGACACGCTGCTGAAATTTATCAATGAGTTAAGTGGTCATATTGACCTGGATGCTACCGTCAGGGAATCTGAAGCTTTGTTTATTTGTGC…
