## Supplementary tables S1 to S8 for "An oomycete effector co-opts a host RabGAP protein to remodel pathogen interface and subvert defense-related secretion": Table S6. Detail of all constructs.xlsx

### Sheet: Sheet1
Table S5. Detail of all constructs
Construct	Vector backbone	Reference	Primers/Synthetic Fragments used
GFP:TBC1D15L	pK7WGF2 domesticated for Gibson	This work	Primers: TBC1D15L_F and TBC1D15L_R
RFP:TBC1D15L	pK7WGF2 domesticated for Gibson	This work	Primers: TBC1D15L_F and TBC1D15L_R
3xHA:TBC1D15L	pK7WGF2 domesticated for Gibson	This work	Primers: TBC1D15L_F and TBC1D15L_R
GFP:TBC1D15L-7M	pK7WGF2 domesticated for Gibson	This work	Synthetic fragment: TBC1D15L-7M_synfrag
GFP:TBC1D15L-GAPmut	pK7WGF2 domesticated for Gibson	This work	Primers: TBC1D15L_F and TBC1D15L-GAPmut_R, and Synthetic fragment: TBC1D15L-GAPmut_synfrag
RFP:TBC1D15L-GAPmut	pK7WGF2 domesticated for Gibson	This work	Primers: TBC1D15L_F and TBC1D15L-GAPmut_R, and Synthetic fragment: TBC1D15L-GAPmut_synfrag
RFP:TBC1D15L-RBDF	pK7WGF2 domesticated for Gibson	This work	Primers: TBC1D15L_F and TBC-RBDF_R
RFP:TBC1D15L-TBCDF	pK7WGF2 domesticated for Gibson	This work	Primers: TBC1D15L-TBCDF_F and TBC1D15L_R
RFP:FLAG:TIKI	pUC57	This work	Synthetic fragment: TIKI_synfrag
GFP:PiE354	pK7WGF2 domesticated for Gibson	This work	Synthetic fragment: PiE354_synfrag
RFP:PiE354	pK7WGF2 domesticated for Gibson	This work	Synthetic fragment: PiE354_synfrag
GFP:PiE354-6A	pK7WGF2 domesticated for Gibson	This work	Synthetic fragment: PiE354-6A_synfrag
RFP:PiE354-6A	pK7WGF2 domesticated for Gibson	This work	Synthetic fragment: PiE354-6A_synfrag
RFP:PiE355	pK7WGF2 domesticated for Gibson	This work	Synthetic fragment: PiE355_synfrag
GFP:EV	pK7WGF2	Dagdas et al., 2016
RFP:EV	pK7WGF2	Dagdas et al., 2016
GFP:Rab8a	pK7WGF2	Pandey et al., 2021
Rx:HA	pBI	Tameling and Baulcombe, 2007; Derevnina et al., 2021
CP:csBP	pBIN61	Tameling and Baulcombe, 2007; Derevnina et al., 2021
RNAi:TBC1D15L	pRNAi-GG	This work	Synthetic fragment: TBC1D15L-silencing_synfrag
RNAi:Rab8a	pRNAi-GG	Pandey et al., 2021
RNAi:GUS	pRNAi-GG	Pandey et al., 2021
