## Supplementary tables S1 to S8 for "An oomycete effector co-opts a host RabGAP protein to remodel pathogen interface and subvert defense-related secretion": Table S7. Proteins and sequences used for AF2.xlsx

### Sheet: Sheet1
Table S6. Proteins and Sequences used for AF2
Protein	Species	Sequences used for AF2
TIKI	Phytophthora palmivora	TFNTNNYPFLMTEAAANEMTKRVDEVFSGKLQEITRGKDILTRWKNEGLTLSQIKSLLKEAGKWHSTSEREVYKLLKNGP
PiE354	Phytophthora infestans	VHPLLMHEGVAVAIAKSVSADLDSRLMAKVSQIDNGKEILKQWRDKGLTIAKLKPLLKNTKKWKATPERAVYNLLKKERFS
PiE355	Phytophthora infestans	GRYDFPFLVSEGAAREMAKRISDNLDSTLMSRLSAISNGKTILNRWRNEGLSLAEVKPLLKEAGKWGDTSERAVYKLLKSEGLS
TBC1D15L	Nicotiana benthamiana	MHEIDLHDLSDDADYAASMHQGSMSMTMSSSSKPSSSREQVGVEIVYLKDNVAIHPTQHAWERIRGRLKLIKQGSSLLMTWIPYKGQSSSARLSEKDKSLYTIRAVPFSDIRSIRRHTPTLGWQYAIIVLLSGLAFPPLYFYNGGLKEFLATIKQHAFLVRSAEDANIFLVNDFQDPLQRTLSSLELPGAVSVANSPISSVAPSESSPTWTNREAPDKSSTYIRQNGSQRQKHNDPRHFSIQVLEKFSLVTRFARETKSQLLREAHGDGFISNARRKHEKKPNNYSFVVESNDAHEPLEDVPVPADSLVKRSSEKHSHNEEEALRDETFEYEKLSLVWGKPRQPPLGSKEWSTFLDSEGRIIDSQALRKRIFYGGVEKGLRKEVWRFLLGYHSYDSTYA…
TBC1D15L-GAPmut	Nicotiana benthamiana	MHEIDLHDLSDDADYAASMHQGSMSMTMSSSSKPSSSREQVGVEIVYLKDNVAIHPTQHAWERIRGRLKLIKQGSSLLMTWIPYKGQSSSARLSEKDKSLYTIRAVPFSDIRSIRRHTPTLGWQYAIIVLLSGLAFPPLYFYNGGLKEFLATIKQHAFLVRSAEDANIFLVNDFQDPLQRTLSSLELPGAVSVANSPISSVAPSESSPTWTNREAPDKSSTYIRQNGSQRQKHNDPRHFSIQVLEKFSLVTRFARETKSQLLREAHGDGFISNARRKHEKKPNNYSFVVESNDAHEPLEDVPVPADSLVKRSSEKHSHNEEEALRDETFEYEKLSLVWGKPRQPPLGSKEWSTFLDSEGRIIDSQALRKRIFYGGVEKGLRKEVWRFLLGYHSYDSTYA…
TBC1D15L-RBD	Nicotiana benthamiana	IVYLKDNVAIHPTQHAWERIRGRLKLIKQGSSLLMTWIPYKGQSSSARLSEKDKSLYTIRAVPFSDIRSIRRHTPTLGWQYAIIVLLSGLAFPPLYFYNGGLKEFLATIKQHAFLVRSAEDANIFLVNDFQDPLQRTLSSLE
TBC1D15L-TBCD	Nicotiana benthamiana	YAERKYLASIKKSEYETLKNQWKSISKEQAKRFTKFRERKGLIEKDVVRTDRSIPFYEGDDNSNVKCLRDILLTYSFYNFDLGYCQGMSDFLSPILCVMEDEPESFWCFVALMERLGPNFNRDQNGVHSQLFALSKLVELLDNPLHDYFKQKDCLNYFFCFRWVLIQFKREFDLEKTMRLWEVLWTHYLSEHLHLYVCVAILRRYRSKIIGEEMDFDTLLKFINELSGHIDLDATVRESEALFICAGENGEAC
Rab8a	Solanum tuberosum	MAAPPARARADYDYLIKLLLIGDSGVGKSCLLLRFSDGSFTTSFITTIGIDFKIRTIELDGKRIKLQIWDTAGQERFRTITTAYYRGAMGILLVYDVTDESSFNNIRNWIRNIEQHASDNVNKILVGNKADMDESKRAVPTSKGQALADEYGIKFFETSAKTNLNVEEVFFSIGKDIKQRLSESDS
