## Supplementary tables S1 to S8 for "An oomycete effector co-opts a host RabGAP protein to remodel pathogen interface and subvert defense-related secretion": Table S8. Statistics details and summary.xlsx

### Sheet: Sheet1
Table S7. Statistics details and summary
Figure	Experiment	Conditions	Normality	F-test p-value (compare to control)	Test	Significance test p-value	Significance	Mean	Median	N number	Unit
3C	TBC1D15L increases susceptibility to P. infestans in a GAP activity dependent manner	TBC1D15L	0.584	0.1962	Student's T-test	1.68e-05	***	111.015	112.165	78	infection spots
		TBC1D15L-GAPmut	0.009364	/	Mann-Whitney U test	7.29e-07	***	49.4756	46.6315	78	infection spots
		EV	0.3054	/	/	/	/	77.277	78.1955	78	infection spots
3E	TBC1D15L increases P. infestans hyphal growth in a GAP activity dependent manner	TBC1D15L	0.2173	0.2625	Student's T-test	2.96e-07	***	143.952	147.347	42	infection spots
		TBC1D15L-GAPmut	0.1412	0.6296	Student's T-test	1.81e-05	***	46.8524	43.5027	42	infection spots
		EV	0.2373	/	/	/	/	83.1705	80.0943	42	infection spots
3G	Silencing TBC1D15L reduces susceptibility to P. infestans	RNAi:TBC1D15L	0.1031	0.3799	Student's T-test	4.04e-05	***	49.9805	52.0252	72	infection spots
		RNAi:GUS	0.0838	/	/	/	/	86.2681	79.7953	72	infection spots
3I	Silencing TBC1D15L reduces hyphal growth of P. infestans	RNAi:TBC1D15L	0.1968	0.1219	Student's T-test	4.39e-05	***	55.2637	49.011	51	infection spots
		RNAi:GUS	0.1649	/	/	/	/	120.786	115.85	51	infection spots
4A	PiE354 enhances susceptibility to P. infestans, contingent on its interaction with TBC1D15L	PiE354	0.006444	/	Mann-Whitney U test	4.87e-08	***	98.3417	87.8415	56	infection spots
		PiE354-6Amut	0.01466	/	Mann-Whitney U test	0.779	ns	43.1976	36.7985	52	infection spots
		EV	0.001847	/	/	/	/	46.8332	39.2215	54	infection spots
6B	TBC1D15L diverts Rab8a localisation from plasma membrane to tonoplast dependent on its GAP activity	TBC1D15L + Rab8a	0.03192	/	Mann-Whitney U test	0.000155	***	0.740942	0.662371	8	confocal micrographs
		TBC1D15L-GAPmut + Rab8a	0.05089	/	Mann-Whitney U test	0.798	ns	1.93992	1.60799	8	confocal micrographs
		EV + Rab8a	0.4308	/	/	/	/	1.76066	1.80212	8	confocal micrographs
6D	The significant increase in P. infestans lesion size caused by TBC1D15L expression is negated when Rab8a is silenced	RNAi:Rab8a + TBC1D15L	0.2217	/	Mann-Whitney U test	0.48	ns	130.631	136.282	72	infection spots
		RNAi:Rab8a + EV	0.001742	/	/	/	/	123.997	127.627	72	infection spots
		RNAi:GUS + TBC1D15L	0.08848	0.1603	Student's T-test	4.14e-05	***	104.864	103.485	72	infection spots
		RNAi:GUS + EV	0.9415	/	/	/	/	65.286	58.588	72	infection spots
6F	The significant increase in P. infestans hyphal growth caused by TBC1D15L expression is negated when Rab8a is silenced	RNAi:Rab8a + TBC1D15L	0.6973	0.4734	Student's T-test	0.494	ns	155.573	149.435	48	infection spots
		RNAi:Rab8a + EV	0.1067	/	/	/	/	141.271	122.876	48	infection spots
		RNAi:GUS + TBC1D15L	0.904	0.1849	Student's T-test	0.000962	***	134.246	135.861	48	infection spots
		RNAi:GUS + EV	0.7988	/	/	/	/	79.1406	74.6805	48	infection spots
7F	PiE354 diverts Rab8a localization from plasma membrane to the tonoplast dependent on its interaction with TBC1D15L	PiE354 + Rab8a	0.1621	/	Mann-Whitney U test	0.000155	***	0.767962	0.794888	8	confocal micrographs
		PiE354-6A + Rab8a	0.08088	/	Mann-Whitney U test	0.195	ns	1.93322	1.68921	8	confocal micrographs
		EV + Rab8a	0.4002	/	/	/	/	1.58933	1.5766	8	confocal micrographs
7H	Silencing TBC1D15L nullifies the ability of PiE354 diverting Rab8a localization from plasma membrane to the tonoplast	RNAi:TBC1D15L + PiE354 + Rab8a	0.6706	/	Mann-Whitney U test	0.0019	**	1.39621	1.35533	8	confocal micrographs
		RNAi:GUS + PiE354 + Rab8a	0.005304	/	/	/	/	0.859542	0.810277	8	confocal micrographs
Supplementary Figures
S1B	Expression of TIKI causes HR	TIKI	0.003226	/	Mann-Whitney U test	8.4e-06	***	5.5	6.5	12	HR spots
		EV	NA	/	/	/	/	0	0	12	HR spots
S1D	Expression of PiE355, but not PiE354, causes HR	PiE355	0.0001066	/	Mann-Whitney U test	7.27e-06	***	3	3	12	HR spots
		PIE354	NA	/	/	/	ns	0	0	12	HR spots
		EV	NA	/	/	/	/	0	0	12	HR spots
S3A	Expression of TBCDF elicits cell death activity	TBC1D15L	NA	/	/	/	ns	0	0	20	HR spots
		TBC1D15L-RBDF	NA	/	/	/	ns	0	0	20	HR spots
		TBC1D15L-TBCDF	0.0004426	/	Mann-Whitney U test	5e-09	***	3.3	3	20	HR spots
		EV	NA	/	/	/	/	0	0	20	HR spots
		PVX-CP + Rx (positive control)	NA	/	Mann-Whitney U test	4.76e-08	***	4.16667	4	12	HR spots
